# Single-Cell Analysis of *NF1*-Expressing and *NF1*-Deficient Schwann and Fibroblast Cells Reveals Divergent Neurofibroma Programs

**DOI:** 10.1101/2025.09.26.677858

**Authors:** Grace M Swanson, Marcia Arenas-Hernandez, Katherine Gurdziel

## Abstract

Neurofibromatosis type 1 (NF1) is an inherited tumor predisposition syndrome characterized by the development of benign peripheral nerve sheath tumors, most commonly cutaneous neurofibromas (cNFs) and plexiform neurofibromas (pNFs). Although both tumor types arise from Schwann cells and share *NF1* loss as a genetic driver, they differ markedly in growth behavior, microenvironmental context, and clinical outcomes, with pNFs carrying risk of malignant transformation. To define transcriptional programs that underlie these differences, we performed an integrative single-cell RNA sequencing analysis of Schwann cells and fibroblasts from cNF and pNF tumors, alongside *NF1*-expressing reference populations derived from human skin and nerve. This approach enabled us to disentangle *NF1*-dependent transcriptional changes from tissue-of-origin effects. We identified distinct Schwann cell states that separated tumor from non-tumor populations and further distinguished cNFs from pNFs, highlighting both shared disease-associated features and subtype-specific adaptations. These findings establish a framework for understanding how *NF1* loss interacts with developmental origin and tissue context to shape divergent tumor phenotypes and may inform strategies for therapeutic targeting in NF1-associated neurofibromas.
