## Supplemental Table S1 for "Single-Cell Analysis of *NF1*-Expressing and *NF1*-Deficient Schwann and Fibroblast Cells Reveals Divergent Neurofibroma Programs"

### Sheet: Cluster Gene Markers
Group	Gene	AvgExpr	PctExpr	AvgExprZ	X	Y	GeneLabel
Schwann	NRXN1	24.2431	88.5284	3.22855	1	1	NRXN1
Schwann	GALR1	3.44847	31.3441	1.49256	2	1	GALR1
Schwann	XKR4	6.0193	47.1031	1.94866	3	1	XKR4
Schwann	PRIMA1	5.54358	50.2317	1.87848	4	1	PRIMA1
Schwann	COL28A1	7.88934	58.2851	2.18485	5	1	COL28A1
Schwann	PMP2	3.34749	32.2132	1.4696	6	1	PMP2
Schwann	S100B	12.2216	71.7845	2.58185	7	1	S100B
Schwann	RSPO3	2.29783	25.6663	1.19326	8	1	RSPO3
Schwann	SOX2	1.85322	21.1472	1.04845	9	1	SOX2
Schwann	LUM	0.768434	10.7184	0.570095	10	1	LUM
Schwann	DCX	0.148403	1.91194	0.138372	11	1	DCX
Schwann	PDGFRA	0.12528	2.14368	0.118032	12	1	PDGFRA
Schwann	ABCA9	0.185887	2.781	0.170491	13	1	ABCA9
Schwann	OGN	0.251721	3.65006	0.224519	14	1	OGN
Schwann	RGS5	1.09895	6.60487	0.741438	15	1	RGS5
Schwann	GUCY1A2	0.0739538	1.3905	0.071347	16	1	GUCY1A2
Schwann	MRVI1	0.0271539	0.753187	0.0267918	17	1	MRVI1
Schwann	ADRA2A	0.0708209	1.33256	0.0684255	18	1	ADRA2A
Schwann	CARMN	0.0808937	1.33256	0.0777882	19	1	CARMN
Schwann	MECOM	0.175309	3.2445	0.161531	20	1	MECOM
Schwann	PTPRB	0.183642	4.05562	0.168596	21	1	PTPRB
Schwann	STC1	3.52709	19.9305	1.51008	22	1	STC1
Schwann	SELE	3.63484	27.1727	1.5336	23	1	SELE
Schwann	MCTP1	0.500637	7.1263	0.405889	24	1	MCTP1
Schwann	CCL21	0.0224392	0.23175	0.0221911	25	1	CCL21
Schwann	PKHD1L1	0.00570625	0.0579374	0.00569003	26	1	PKHD1L1
Schwann	TFF3	0.0490883	0.695249	0.0479215	27	1	TFF3
Schwann	MMRN1	0.0498181	0.926999	0.0486169	28	1	MMRN1
Schwann	LYVE1	0.00530563	0.0579374	0.0052916	29	1	LYVE1
Schwann	MIR205HG	0.520794	6.02549	0.419233	30	1	MIR205HG
Schwann	KRT15	0.394618	4.46118	0.332621	31	1	KRT15
Schwann	DSG3	0.168394	3.53418	0.15563	32	1	DSG3
Schwann	CXADR	0.240357	3.82387	0.215399	33	1	CXADR
Schwann	SERPINB13	0.0660578	1.62225	0.0639675	34	1	SERPINB13
Schwann	CCL22	0.0169105	0.347625	0.0167691	35	1	CCL22
Schwann	IL1B	0.11223	1.50637	0.106367	36	1	IL1B
Schwann	MS4A7	0.00608191	0.115875	0.00606349	37	1	MS4A7
Schwann	MS4A6A	0.0108466	0.173812	0.0107882	38	1	MS4A6A
Schwann	CD86	0.00506889	0.0579374	0.00505609	39	1	CD86
Schwann	MTRNR2L12	6.33699	55.6199	1.99293	40	1	MTRNR2L12
Schwann	KRTDAP	1.70756	17.3233	0.996049	41	1	KRTDAP
Schwann	S100A8	2.41458	21.6107	1.22805	42	1	S100A8
Schwann	KRT1	5.48245	35.5156	1.8691	43	1	KRT1
Schwann	SELENOK	1.93759	25.3766	1.07759	44	1	SELENOK
Schwann	TRPM1	0.00621646	0.0579374	0.00619722	45	1	TRPM1
Schwann	CLEC12B	0.0053315	0.115875	0.00531734	46	1	CLEC12B
Schwann	DCT	0.0992097	1.3905	0.0945915	47	1	DCT
Schwann	SLC6A15	0.00466485	0.0579374	0.004654	48	1	SLC6A15
Schwann	TYRP1	0.0904837	1.27462	0.0866213	49	1	TYRP1
Schwann	CD3G	0.0142548	0.347625	0.0141542	50	1	CD3G
Schwann	CD2	0.0155481	0.289687	0.0154285	51	1	CD2
Schwann	CD3D	0.0214903	0.347625	0.0212627	52	1	CD3D
Schwann	IKZF3	0.0248198	0.347625	0.0245168	53	1	IKZF3
Schwann	IL7R	0.0865523	1.21669	0.0830096	54	1	IL7R
Perivascular	NRXN1	9.90517	91.9643	2.38924	1	2	NRXN1
Perivascular	GALR1	1.39347	33.9286	0.872744	2	2	GALR1
Perivascular	XKR4	2.4181	45.5357	1.22908	3	2	XKR4
Perivascular	PRIMA1	2.8508	59.8214	1.34828	4	2	PRIMA1
Perivascular	COL28A1	3.16656	65.1786	1.42709	5	2	COL28A1
Perivascular	PMP2	2.01023	47.3214	1.10202	6	2	PMP2
Perivascular	S100B	7.24245	88.3929	2.1093	7	2	S100B
Perivascular	RSPO3	1.28781	41.0714	0.827595	8	2	RSPO3
Perivascular	SOX2	0.957307	30.3571	0.67157	9	2	SOX2
Perivascular	LUM	8.07963	69.6429	2.20603	10	2	LUM
Perivascular	DCX	1.82135	39.2857	1.03721	11	2	DCX
Perivascular	PDGFRA	2.40376	54.4643	1.22488	12	2	PDGFRA
Perivascular	ABCA9	2.3659	58.0357	1.2137	13	2	ABCA9
Perivascular	OGN	2.93438	58.0357	1.36975	14	2	OGN
Perivascular	RGS5	0.318295	8.03571	0.276339	15	2	RGS5
Perivascular	GUCY1A2	0.0508984	2.67857	0.0496454	16	2	GUCY1A2
Perivascular	MRVI1	0	0	0	17	2	MRVI1
Perivascular	ADRA2A	0	0	0	18	2	ADRA2A
Perivascular	CARMN	0.0396999	1.78571	0.0389321	19	2	CARMN
Perivascular	MECOM	0.0569026	2.67857	0.0553425	20	2	MECOM
Perivascular	PTPRB	0.13868	5.35714	0.129869	21	2	PTPRB
Perivascular	STC1	0.689561	20.5357	0.524469	22	2	STC1
Perivascular	SELE	2.26752	33.0357	1.18403	23	2	SELE
Perivascular	MCTP1	0.141648	6.25	0.132473	24	2	MCTP1
Perivascular	CCL21	0.0294287	1.78571	0.029004	25	2	CCL21
Perivascular	PKHD1L1	0	0	0	26	2	PKHD1L1
Perivascular	TFF3	0.0338742	2.67857	0.0333131	27	2	TFF3
Perivascular	MMRN1	0.0523356	2.67857	0.051012	28	2	MMRN1
Perivascular	LYVE1	0.00882008	0.892857	0.00878141	29	2	LYVE1
Perivascular	MIR205HG	0.125389	5.35714	0.118129	30	2	MIR205HG
Perivascular	KRT15	0.378449	8.03571	0.320959	31	2	KRT15
Perivascular	DSG3	0.119372	4.46429	0.112768	32	2	DSG3
Perivascular	CXADR	0.119047	6.25	0.112478	33	2	CXADR
Perivascular	SERPINB13	0.0176402	0.892857	0.0174864	34	2	SERPINB13
Perivascular	CCL22	0	0	0	35	2	CCL22
Perivascular	IL1B	0.0100456	0.892857	0.00999553	36	2	IL1B
Perivascular	MS4A7	0	0	0	37	2	MS4A7
Perivascular	MS4A6A	0.0182327	0.892857	0.0180685	38	2	MS4A6A
Perivascular	CD86	0	0	0	39	2	CD86
Perivascular	MTRNR2L12	3.41209	75.8929	1.48435	40	2	MTRNR2L12
Perivascular	KRTDAP	0.872138	19.6429	0.627081	41	2	KRTDAP
Perivascular	S100A8	0.680565	14.2857	0.51913	42	2	S100A8
Perivascular	KRT1	2.47433	37.5	1.2454	43	2	KRT1
Perivascular	SELENOK	1.34311	41.9643	0.851478	44	2	SELENOK
Perivascular	TRPM1	0	0	0	45	2	TRPM1
Perivascular	CLEC12B	0	0	0	46	2	CLEC12B
Perivascular	DCT	0.0508229	0.892857	0.0495736	47	2	DCT
Perivascular	SLC6A15	0.0130401	0.892857	0.0129558	48	2	SLC6A15
Perivascular	TYRP1	0.176399	3.57143	0.162458	49	2	TYRP1
Perivascular	CD3G	0.0418004	0.892857	0.0409504	50	2	CD3G
Perivascular	CD2	0	0	0	51	2	CD2
Perivascular	CD3D	0	0	0	52	2	CD3D
Perivascular	IKZF3	0.0494011	1.78571	0.0482196	53	2	IKZF3
Perivascular	IL7R	0.0209002	0.892857	0.0206848	54	2	IL7R
Fibroblast	NRXN1	0.0720651	1.99544	0.0695867	1	3	NRXN1
Fibroblast	GALR1	0.00982902	0.342075	0.00978103	2	3	GALR1
Fibroblast	XKR4	0.0137752	0.4561	0.0136811	3	3	XKR4
Fibroblast	PRIMA1	0.0267655	1.19726	0.0264136	4	3	PRIMA1
Fibroblast	COL28A1	0.0435335	1.42531	0.0426126	5	3	COL28A1
Fibroblast	PMP2	0.0194751	0.712657	0.0192879	6	3	PMP2
Fibroblast	S100B	0.102751	2.48005	0.0978082	7	3	S100B
Fibroblast	RSPO3	0.0553306	1.59635	0.0538541	8	3	RSPO3
Fibroblast	SOX2	0.0175307	0.570125	0.0173788	9	3	SOX2
Fibroblast	LUM	13.5509	72.1494	2.67765	10	3	LUM
Fibroblast	DCX	2.74848	47.5485	1.32135	11	3	DCX
Fibroblast	PDGFRA	3.55096	60.3478	1.51534	12	3	PDGFRA
Fibroblast	ABCA9	2.83769	51.7674	1.34487	13	3	ABCA9
Fibroblast	OGN	3.99115	56.6705	1.60767	14	3	OGN
Fibroblast	RGS5	0.481289	7.7252	0.392913	15	3	RGS5
Fibroblast	GUCY1A2	0.0698015	2.7081	0.0674731	16	3	GUCY1A2
Fibroblast	MRVI1	0.0360801	1.42531	0.0354445	17	3	MRVI1
Fibroblast	ADRA2A	0.0472615	2.02395	0.0461787	18	3	ADRA2A
Fibroblast	CARMN	0.148258	4.64652	0.138246	19	3	CARMN
Fibroblast	MECOM	0.134799	4.78905	0.126456	20	3	MECOM
Fibroblast	PTPRB	0.192913	6.27138	0.176398	21	3	PTPRB
Fibroblast	STC1	1.91314	18.8712	1.06923	22	3	STC1
Fibroblast	SELE	2.52014	28.5063	1.2585	23	3	SELE
Fibroblast	MCTP1	0.364532	9.63512	0.310811	24	3	MCTP1
Fibroblast	CCL21	0.0420163	0.541619	0.0411576	25	3	CCL21
Fibroblast	PKHD1L1	0.00100533	0.0855188	0.00100482	26	3	PKHD1L1
Fibroblast	TFF3	0.0461813	1.45382	0.0451467	27	3	TFF3
Fibroblast	MMRN1	0.0457498	1.51083	0.0447341	28	3	MMRN1
Fibroblast	LYVE1	0.0164824	0.342075	0.016348	29	3	LYVE1
Fibroblast	MIR205HG	0.632382	13.455	0.49004	30	3	MIR205HG
Fibroblast	KRT15	0.417472	7.89624	0.348875	31	3	KRT15
Fibroblast	DSG3	0.256305	8.01026	0.228175	32	3	DSG3
Fibroblast	CXADR	0.299059	9.63512	0.26164	33	3	CXADR
Fibroblast	SERPINB13	0.112089	4.24743	0.10624	34	3	SERPINB13
Fibroblast	CCL22	0.017887	0.627138	0.0177289	35	3	CCL22
Fibroblast	IL1B	0.0640319	1.76739	0.0620654	36	3	IL1B
Fibroblast	MS4A7	0.00533347	0.256556	0.00531929	37	3	MS4A7
Fibroblast	MS4A6A	0.00251341	0.114025	0.00251025	38	3	MS4A6A
Fibroblast	CD86	0.00272145	0.114025	0.00271775	39	3	CD86
Fibroblast	MTRNR2L12	3.70231	64.4242	1.54805	40	3	MTRNR2L12
Fibroblast	KRTDAP	1.4673	23.8597	0.903125	41	3	KRTDAP
Fibroblast	S100A8	2.25906	31.1574	1.18144	42	3	S100A8
Fibroblast	KRT1	5.78505	46.6933	1.91472	43	3	KRT1
Fibroblast	SELENOK	1.79633	45.0114	1.02831	44	3	SELENOK
Fibroblast	TRPM1	0.00271097	0.0570125	0.0027073	45	3	TRPM1
Fibroblast	CLEC12B	0.000876709	0.0570125	0.000876325	46	3	CLEC12B
Fibroblast	DCT	0.0738789	2.02395	0.0712772	47	3	DCT
Fibroblast	SLC6A15	0.00347241	0.142531	0.00346639	48	3	SLC6A15
Fibroblast	TYRP1	0.0547941	1.68187	0.0533456	49	3	TYRP1
Fibroblast	CD3G	0.0030339	0.142531	0.00302931	50	3	CD3G
Fibroblast	CD2	0.00664264	0.285063	0.00662068	51	3	CD2
Fibroblast	CD3D	0.00531722	0.142531	0.00530313	52	3	CD3D
Fibroblast	IKZF3	0.0150999	0.513113	0.0149871	53	3	IKZF3
Fibroblast	IL7R	0.0266014	0.655644	0.0262538	54	3	IL7R
SmoothMuscle	NRXN1	0.0984978	1.57551	0.0939436	1	4	NRXN1
SmoothMuscle	GALR1	0.0220917	0.356718	0.0218513	2	4	GALR1
SmoothMuscle	XKR4	0.0283886	0.59453	0.0279931	3	4	XKR4
SmoothMuscle	PRIMA1	0.0203519	0.505351	0.0201475	4	4	PRIMA1
SmoothMuscle	COL28A1	0.0386642	0.802616	0.0379355	5	4	COL28A1
SmoothMuscle	PMP2	0.0211318	0.445898	0.0209116	6	4	PMP2
SmoothMuscle	S100B	0.0562345	1.27824	0.0547102	7	4	S100B
SmoothMuscle	RSPO3	0.0235087	0.59453	0.0232366	8	4	RSPO3
SmoothMuscle	SOX2	0.0225894	0.59453	0.022338	9	4	SOX2
SmoothMuscle	LUM	1.01675	14.239	0.701485	10	4	LUM
SmoothMuscle	DCX	0.248512	5.76694	0.221953	11	4	DCX
SmoothMuscle	PDGFRA	0.318474	7.4019	0.276475	12	4	PDGFRA
SmoothMuscle	ABCA9	0.240519	6.48038	0.21553	13	4	ABCA9
SmoothMuscle	OGN	0.372697	7.96671	0.316777	14	4	OGN
SmoothMuscle	RGS5	40.6062	83.1748	3.72825	15	4	RGS5
SmoothMuscle	GUCY1A2	3.00696	36.6528	1.38803	16	4	GUCY1A2
SmoothMuscle	MRVI1	1.57998	26.7836	0.947783	17	4	MRVI1
SmoothMuscle	ADRA2A	2.19148	30.321	1.16048	18	4	ADRA2A
SmoothMuscle	CARMN	3.88441	40.6064	1.58605	19	4	CARMN
SmoothMuscle	MECOM	0.141455	3.71581	0.132304	20	4	MECOM
SmoothMuscle	PTPRB	0.138716	3.77527	0.129901	21	4	PTPRB
SmoothMuscle	STC1	1.92509	15.0713	1.07333	22	4	STC1
SmoothMuscle	SELE	2.41703	24.5244	1.22877	23	4	SELE
SmoothMuscle	MCTP1	0.294859	6.18312	0.258402	24	4	MCTP1
SmoothMuscle	CCL21	0.166334	2.70511	0.153865	25	4	CCL21
SmoothMuscle	PKHD1L1	0	0	0	26	4	PKHD1L1
SmoothMuscle	TFF3	0.0130796	0.356718	0.0129948	27	4	TFF3
SmoothMuscle	MMRN1	0.047898	0.862069	0.0467862	28	4	MMRN1
SmoothMuscle	LYVE1	0.0269248	0.624257	0.0265687	29	4	LYVE1
SmoothMuscle	MIR205HG	0.712011	11.088	0.537669	30	4	MIR205HG
SmoothMuscle	KRT15	0.530488	8.44233	0.425587	31	4	KRT15
SmoothMuscle	DSG3	0.210186	5.35077	0.190774	32	4	DSG3
SmoothMuscle	CXADR	0.31168	7.04518	0.271309	33	4	CXADR
SmoothMuscle	SERPINB13	0.132919	3.09156	0.124798	34	4	SERPINB13
SmoothMuscle	CCL22	0.0215836	0.505351	0.021354	35	4	CCL22
SmoothMuscle	IL1B	0.0648756	1.18906	0.062858	36	4	IL1B
SmoothMuscle	MS4A7	0.0052075	0.148633	0.00519399	37	4	MS4A7
SmoothMuscle	MS4A6A	0.0136386	0.326992	0.0135464	38	4	MS4A6A
SmoothMuscle	CD86	0.00406803	0.118906	0.00405977	39	4	CD86
SmoothMuscle	MTRNR2L12	6.10116	63.9715	1.96026	40	4	MTRNR2L12
SmoothMuscle	KRTDAP	1.96641	27.824	1.08735	41	4	KRTDAP
SmoothMuscle	S100A8	3.46539	41.0523	1.49636	42	4	S100A8
SmoothMuscle	KRT1	6.20854	54.8157	1.97527	43	4	KRT1
SmoothMuscle	SELENOK	2.00834	33.6207	1.10139	44	4	SELENOK
SmoothMuscle	TRPM1	0.00305715	0.118906	0.00305248	45	4	TRPM1
SmoothMuscle	CLEC12B	0	0	0	46	4	CLEC12B
SmoothMuscle	DCT	0.0993615	2.08086	0.0947296	47	4	DCT
SmoothMuscle	SLC6A15	0.000354901	0.0297265	0.000354838	48	4	SLC6A15
SmoothMuscle	TYRP1	0.156921	2.67539	0.145763	49	4	TYRP1
SmoothMuscle	CD3G	0.00697919	0.178359	0.00695495	50	4	CD3G
SmoothMuscle	CD2	0.0200687	0.326992	0.01987	51	4	CD2
SmoothMuscle	CD3D	0.00898512	0.148633	0.00894499	52	4	CD3D
SmoothMuscle	IKZF3	0.0134868	0.297265	0.0133967	53	4	IKZF3
SmoothMuscle	IL7R	0.0264765	0.624257	0.0261321	54	4	IL7R
Endothelial	NRXN1	0.086264	1.30506	0.0827443	1	5	NRXN1
Endothelial	GALR1	0.00599317	0.0699138	0.00597528	2	5	GALR1
Endothelial	XKR4	0.0343257	0.675833	0.0337497	3	5	XKR4
Endothelial	PRIMA1	0.0233849	0.396178	0.0231157	4	5	PRIMA1
Endothelial	COL28A1	0.0530158	0.792356	0.0516582	5	5	COL28A1
Endothelial	PMP2	0.0226522	0.396178	0.0223995	6	5	PMP2
Endothelial	S100B	0.095357	1.37497	0.0910803	7	5	S100B
Endothelial	RSPO3	0.0353503	0.652529	0.0347398	8	5	RSPO3
Endothelial	SOX2	0.0130854	0.279655	0.0130005	9	5	SOX2
Endothelial	LUM	0.669954	10.3239	0.512796	10	5	LUM
Endothelial	DCX	0.086017	1.46819	0.0825168	11	5	DCX
Endothelial	PDGFRA	0.190707	3.5423	0.174547	12	5	PDGFRA
Endothelial	ABCA9	0.107379	1.60802	0.101996	13	5	ABCA9
Endothelial	OGN	0.221632	3.58891	0.200188	14	5	OGN
Endothelial	RGS5	0.50467	5.70962	0.408573	15	5	RGS5
Endothelial	GUCY1A2	0.0203941	0.372873	0.0201889	16	5	GUCY1A2
Endothelial	MRVI1	0.0217355	0.419483	0.0215026	17	5	MRVI1
Endothelial	ADRA2A	0.0488768	0.955488	0.0477199	18	5	ADRA2A
Endothelial	CARMN	0.0372086	0.629224	0.036533	19	5	CARMN
Endothelial	MECOM	2.28303	30.4125	1.18877	20	5	MECOM
Endothelial	PTPRB	2.33536	31.7642	1.20458	21	5	PTPRB
Endothelial	STC1	25.225	51.7129	3.26671	22	5	STC1
Endothelial	SELE	36.3352	65.0431	3.61994	23	5	SELE
Endothelial	MCTP1	5.26343	49.3591	1.83473	24	5	MCTP1
Endothelial	CCL21	0.0299691	0.489396	0.0295288	25	5	CCL21
Endothelial	PKHD1L1	0.00728613	0.163132	0.00725971	26	5	PKHD1L1
Endothelial	TFF3	0.0238048	0.349569	0.0235259	27	5	TFF3
Endothelial	MMRN1	0.462678	6.31554	0.380269	28	5	MMRN1
Endothelial	LYVE1	0.0213629	0.512701	0.0211379	29	5	LYVE1
Endothelial	MIR205HG	0.442095	6.50198	0.366097	30	5	MIR205HG
Endothelial	KRT15	0.456647	6.26893	0.376137	31	5	KRT15
Endothelial	DSG3	0.12876	3.14612	0.12112	32	5	DSG3
Endothelial	CXADR	0.216972	4.47448	0.196366	33	5	CXADR
Endothelial	SERPINB13	0.0860589	1.91098	0.0825555	34	5	SERPINB13
Endothelial	CCL22	0.0142046	0.30296	0.0141046	35	5	CCL22
Endothelial	IL1B	0.0997955	1.56141	0.0951242	36	5	IL1B
Endothelial	MS4A7	0.00702175	0.139828	0.00699722	37	5	MS4A7
Endothelial	MS4A6A	0.014383	0.233046	0.0142805	38	5	MS4A6A
Endothelial	CD86	0.00804246	0.163132	0.00801029	39	5	CD86
Endothelial	MTRNR2L12	6.36938	59.4966	1.99733	40	5	MTRNR2L12
Endothelial	KRTDAP	1.4621	18.4339	0.901016	41	5	KRTDAP
Endothelial	S100A8	2.15112	23.6775	1.14776	42	5	S100A8
Endothelial	KRT1	4.5808	38.3594	1.71933	43	5	KRT1
Endothelial	SELENOK	1.39745	23.8406	0.874404	44	5	SELENOK
Endothelial	TRPM1	0.00804516	0.186437	0.00801297	45	5	TRPM1
Endothelial	CLEC12B	0.00253815	0.0466092	0.00253493	46	5	CLEC12B
Endothelial	DCT	0.117503	1.65463	0.111097	47	5	DCT
Endothelial	SLC6A15	0.000518687	0.0233046	0.000518552	48	5	SLC6A15
Endothelial	TYRP1	0.0799321	1.21184	0.0768981	49	5	TYRP1
Endothelial	CD3G	0.00441878	0.116523	0.00440905	50	5	CD3G
Endothelial	CD2	0.0199258	0.233046	0.0197299	51	5	CD2
Endothelial	CD3D	0.0186764	0.209741	0.0185041	52	5	CD3D
Endothelial	IKZF3	0.0171738	0.372873	0.017028	53	5	IKZF3
Endothelial	IL7R	0.0333371	0.582615	0.0327935	54	5	IL7R
Lymphatic_Endothelium	NRXN1	0.17092	1.36986	0.15779	1	6	NRXN1
Lymphatic_Endothelium	GALR1	0.0347858	0.684932	0.0341944	2	6	GALR1
Lymphatic_Endothelium	XKR4	0	0	0	3	6	XKR4
Lymphatic_Endothelium	PRIMA1	0	0	0	4	6	PRIMA1
Lymphatic_Endothelium	COL28A1	0.0695715	0.684932	0.0672581	5	6	COL28A1
Lymphatic_Endothelium	PMP2	0	0	0	6	6	PMP2
Lymphatic_Endothelium	S100B	0.206242	2.73973	0.187509	7	6	S100B
Lymphatic_Endothelium	RSPO3	0	0	0	8	6	RSPO3
Lymphatic_Endothelium	SOX2	0.0365882	0.684932	0.0359348	9	6	SOX2
Lymphatic_Endothelium	LUM	0.452874	8.90411	0.373544	10	6	LUM
Lymphatic_Endothelium	DCX	0.125167	2.73973	0.117931	11	6	DCX
Lymphatic_Endothelium	PDGFRA	0.129041	2.73973	0.121369	12	6	PDGFRA
Lymphatic_Endothelium	ABCA9	0.0762287	2.73973	0.073463	13	6	ABCA9
Lymphatic_Endothelium	OGN	0.237261	4.10959	0.2129	14	6	OGN
Lymphatic_Endothelium	RGS5	1.07715	4.79452	0.730995	15	6	RGS5
Lymphatic_Endothelium	GUCY1A2	0.0861518	1.36986	0.082641	16	6	GUCY1A2
Lymphatic_Endothelium	MRVI1	0.13713	3.42466	0.128508	17	6	MRVI1
Lymphatic_Endothelium	ADRA2A	0.140923	3.42466	0.131838	18	6	ADRA2A
Lymphatic_Endothelium	CARMN	0.0628231	2.73973	0.0609287	19	6	CARMN
Lymphatic_Endothelium	MECOM	0.0228432	1.36986	0.0225862	20	6	MECOM
Lymphatic_Endothelium	PTPRB	0.506549	11.6438	0.409821	21	6	PTPRB
Lymphatic_Endothelium	STC1	1.89371	17.1233	1.06254	22	6	STC1
Lymphatic_Endothelium	SELE	1.3952	23.9726	0.873468	23	6	SELE
Lymphatic_Endothelium	MCTP1	0.430843	6.16438	0.358264	24	6	MCTP1
Lymphatic_Endothelium	CCL21	78.5737	85.6164	4.37668	25	6	CCL21
Lymphatic_Endothelium	PKHD1L1	3.36615	40.411	1.47388	26	6	PKHD1L1
Lymphatic_Endothelium	TFF3	19.7348	84.2466	3.03181	27	6	TFF3
Lymphatic_Endothelium	MMRN1	20.7697	87.6712	3.08052	28	6	MMRN1
Lymphatic_Endothelium	LYVE1	8.89388	63.6986	2.29192	29	6	LYVE1
Lymphatic_Endothelium	MIR205HG	0.985268	13.6986	0.685754	30	6	MIR205HG
Lymphatic_Endothelium	KRT15	1.04454	9.58904	0.715174	31	6	KRT15
Lymphatic_Endothelium	DSG3	0.362829	7.53425	0.309563	32	6	DSG3
Lymphatic_Endothelium	CXADR	0.347024	8.21918	0.297898	33	6	CXADR
Lymphatic_Endothelium	SERPINB13	0.0672215	2.73973	0.0650585	34	6	SERPINB13
Lymphatic_Endothelium	CCL22	0	0	0	35	6	CCL22
Lymphatic_Endothelium	IL1B	0.115161	2.05479	0.108999	36	6	IL1B
Lymphatic_Endothelium	MS4A7	0	0	0	37	6	MS4A7
Lymphatic_Endothelium	MS4A6A	0	0	0	38	6	MS4A6A
Lymphatic_Endothelium	CD86	0	0	0	39	6	CD86
Lymphatic_Endothelium	MTRNR2L12	6.94045	62.3288	2.07197	40	6	MTRNR2L12
Lymphatic_Endothelium	KRTDAP	2.11567	27.3973	1.13645	41	6	KRTDAP
Lymphatic_Endothelium	S100A8	3.73717	42.4658	1.55544	42	6	S100A8
Lymphatic_Endothelium	KRT1	7.31151	56.8493	2.11764	43	6	KRT1
Lymphatic_Endothelium	SELENOK	1.5571	23.9726	0.938875	44	6	SELENOK
Lymphatic_Endothelium	TRPM1	0	0	0	45	6	TRPM1
Lymphatic_Endothelium	CLEC12B	0	0	0	46	6	CLEC12B
Lymphatic_Endothelium	DCT	0.0386977	2.05479	0.0379677	47	6	DCT
Lymphatic_Endothelium	SLC6A15	0	0	0	48	6	SLC6A15
Lymphatic_Endothelium	TYRP1	0.0460377	1.36986	0.0450095	49	6	TYRP1
Lymphatic_Endothelium	CD3G	0.0645017	2.05479	0.0625068	50	6	CD3G
Lymphatic_Endothelium	CD2	0.0156592	0.684932	0.0155378	51	6	CD2
Lymphatic_Endothelium	CD3D	0.155528	2.05479	0.144557	52	6	CD3D
Lymphatic_Endothelium	IKZF3	0.084799	1.36986	0.0813947	53	6	IKZF3
Lymphatic_Endothelium	IL7R	0.154507	1.36986	0.143674	54	6	IL7R
Perineurial	NRXN1	0.0455847	0.833333	0.0445762	1	7	NRXN1
Perineurial	GALR1	0.00668087	0.188172	0.00665865	2	7	GALR1
Perineurial	XKR4	0.00928185	0.241935	0.00923904	3	7	XKR4
Perineurial	PRIMA1	0.0255887	0.77957	0.0252668	4	7	PRIMA1
Perineurial	COL28A1	0.0242403	0.349462	0.0239512	5	7	COL28A1
Perineurial	PMP2	0.00760286	0.16129	0.0075741	6	7	PMP2
Perineurial	S100B	0.0653741	1.15591	0.063326	7	7	S100B
Perineurial	RSPO3	0.00961358	0.215054	0.00956767	8	7	RSPO3
Perineurial	SOX2	0.0209501	0.537634	0.0207337	9	7	SOX2
Perineurial	LUM	0.292026	7.41935	0.256211	10	7	LUM
Perineurial	DCX	0.0521905	1.6129	0.0508742	11	7	DCX
Perineurial	PDGFRA	0.0761309	2.28495	0.0733721	12	7	PDGFRA
Perineurial	ABCA9	0.0487308	1.12903	0.0475806	13	7	ABCA9
Perineurial	OGN	0.0705853	1.96237	0.0682055	14	7	OGN
Perineurial	RGS5	0.23926	5	0.214515	15	7	RGS5
Perineurial	GUCY1A2	0.02324	0.456989	0.022974	16	7	GUCY1A2
Perineurial	MRVI1	0.0229538	0.806452	0.0226944	17	7	MRVI1
Perineurial	ADRA2A	0.014839	0.430108	0.01473	18	7	ADRA2A
Perineurial	CARMN	0.0393066	0.887097	0.0385538	19	7	CARMN
Perineurial	MECOM	0.0314596	0.913978	0.0309749	20	7	MECOM
Perineurial	PTPRB	0.0594908	1.85484	0.0577884	21	7	PTPRB
Perineurial	STC1	0.364235	7.01613	0.310594	22	7	STC1
Perineurial	SELE	1.09802	21.9624	0.740992	23	7	SELE
Perineurial	MCTP1	0.0998975	2.33871	0.095217	24	7	MCTP1
Perineurial	CCL21	0.0181441	0.537634	0.0179815	25	7	CCL21
Perineurial	PKHD1L1	0.000583093	0.0537634	0.000582923	26	7	PKHD1L1
Perineurial	TFF3	0.0151401	0.295699	0.0150267	27	7	TFF3
Perineurial	MMRN1	0.0187258	0.349462	0.0185526	28	7	MMRN1
Perineurial	LYVE1	0.00571992	0.241935	0.00570362	29	7	LYVE1
Perineurial	MIR205HG	9.91621	80.0538	2.39025	30	7	MIR205HG
Perineurial	KRT15	6.85593	38.0376	2.06127	31	7	KRT15
Perineurial	DSG3	2.54248	45.2151	1.26483	32	7	DSG3
Perineurial	CXADR	3.75533	58.7366	1.55927	33	7	CXADR
Perineurial	SERPINB13	1.35855	25.9677	0.858045	34	7	SERPINB13
Perineurial	CCL22	0.0287077	0.77957	0.0283034	35	7	CCL22
Perineurial	IL1B	0.0873692	1.69355	0.0837612	36	7	IL1B
Perineurial	MS4A7	0.00511883	0.107527	0.00510577	37	7	MS4A7
Perineurial	MS4A6A	0.00821709	0.241935	0.00818351	38	7	MS4A6A
Perineurial	CD86	0.00402651	0.134409	0.00401842	39	7	CD86
Perineurial	MTRNR2L12	6.78405	74.8387	2.05208	40	7	MTRNR2L12
Perineurial	KRTDAP	7.85848	53.8172	2.18137	41	7	KRTDAP
Perineurial	S100A8	12.6265	69.0054	2.61202	42	7	S100A8
Perineurial	KRT1	36.5179	81.8817	3.62482	43	7	KRT1
Perineurial	SELENOK	0.83251	22.2849	0.605687	44	7	SELENOK
Perineurial	TRPM1	0.00333686	0.134409	0.0033313	45	7	TRPM1
Perineurial	CLEC12B	0.0011622	0.0268817	0.00116153	46	7	CLEC12B
Perineurial	DCT	0.151385	3.60215	0.140966	47	7	DCT
Perineurial	SLC6A15	0.00178878	0.0806452	0.00178718	48	7	SLC6A15
Perineurial	TYRP1	0.113885	2.98387	0.107854	49	7	TYRP1
Perineurial	CD3G	0.0055195	0.16129	0.00550432	50	7	CD3G
Perineurial	CD2	0.00946676	0.215054	0.00942223	51	7	CD2
Perineurial	CD3D	0.0108483	0.215054	0.0107899	52	7	CD3D
Perineurial	IKZF3	0.0108629	0.403226	0.0108043	53	7	IKZF3
Perineurial	IL7R	0.0366372	0.913978	0.035982	54	7	IL7R
Macrophages	NRXN1	0.234282	3.41322	0.21049	1	8	NRXN1
Macrophages	GALR1	0.021393	0.580973	0.0211674	2	8	GALR1
Macrophages	XKR4	0.0563271	1.52505	0.0547979	3	8	XKR4
Macrophages	PRIMA1	0.0692428	1.81554	0.0669507	4	8	PRIMA1
Macrophages	COL28A1	0.066126	1.74292	0.0640315	5	8	COL28A1
Macrophages	PMP2	0.0728317	1.81554	0.0703016	6	8	PMP2
Macrophages	S100B	0.738447	10.9659	0.552992	7	8	S100B
Macrophages	RSPO3	0.0365232	1.08932	0.035872	8	8	RSPO3
Macrophages	SOX2	0.0357657	0.944081	0.035141	9	8	SOX2
Macrophages	LUM	0.900298	14.8874	0.642011	10	8	LUM
Macrophages	DCX	0.193438	5.88235	0.176838	11	8	DCX
Macrophages	PDGFRA	0.215168	6.0276	0.194882	12	8	PDGFRA
Macrophages	ABCA9	0.258486	6.68119	0.229909	13	8	ABCA9
Macrophages	OGN	0.302375	7.11692	0.264189	14	8	OGN
Macrophages	RGS5	1.13418	10.2397	0.758085	15	8	RGS5
Macrophages	GUCY1A2	0.0834438	2.10603	0.0801446	16	8	GUCY1A2
Macrophages	MRVI1	0.0653779	2.32389	0.0633296	17	8	MRVI1
Macrophages	ADRA2A	0.0693528	2.17865	0.0670536	18	8	ADRA2A
Macrophages	CARMN	0.10957	2.97749	0.103972	19	8	CARMN
Macrophages	MECOM	0.0849665	2.75962	0.0815492	20	8	MECOM
Macrophages	PTPRB	0.11028	3.41322	0.104612	21	8	PTPRB
Macrophages	STC1	0.984645	14.4517	0.68544	22	8	STC1
Macrophages	SELE	1.78984	25.9259	1.02599	23	8	SELE
Macrophages	MCTP1	1.14598	22.7306	0.763599	24	8	MCTP1
Macrophages	CCL21	0.109158	0.944081	0.103601	25	8	CCL21
Macrophages	PKHD1L1	0.0147037	0.290487	0.0145966	26	8	PKHD1L1
Macrophages	TFF3	0.0271472	0.363108	0.0267853	27	8	TFF3
Macrophages	MMRN1	0.0771703	1.30719	0.0743375	28	8	MMRN1
Macrophages	LYVE1	0.738844	7.18954	0.553221	29	8	LYVE1
Macrophages	MIR205HG	0.527544	11.0385	0.423661	30	8	MIR205HG
Macrophages	KRT15	0.381623	8.85984	0.323259	31	8	KRT15
Macrophages	DSG3	0.161123	5.374	0.149388	32	8	DSG3
Macrophages	CXADR	0.293565	9.07771	0.257402	33	8	CXADR
Macrophages	SERPINB13	0.106214	3.19535	0.100944	34	8	SERPINB13
Macrophages	CCL22	9.46205	27.6688	2.34775	35	8	CCL22
Macrophages	IL1B	24.3074	45.3159	3.2311	36	8	IL1B
Macrophages	MS4A7	2.50717	37.1097	1.25481	37	8	MS4A7
Macrophages	MS4A6A	3.23752	40.4503	1.44398	38	8	MS4A6A
Macrophages	CD86	1.56536	32.0988	0.942098	39	8	CD86
Macrophages	MTRNR2L12	4.48559	59.5497	1.70212	40	8	MTRNR2L12
Macrophages	KRTDAP	1.41503	25.8533	0.881713	41	8	KRTDAP
Macrophages	S100A8	2.2606	36.6013	1.18191	42	8	S100A8
Macrophages	KRT1	4.60538	55.9187	1.72373	43	8	KRT1
Macrophages	SELENOK	5.01665	60.276	1.79453	44	8	SELENOK
Macrophages	TRPM1	0.00732857	0.145243	0.00730185	45	8	TRPM1
Macrophages	CLEC12B	0	0	0	46	8	CLEC12B
Macrophages	DCT	0.125168	2.39651	0.117933	47	8	DCT
Macrophages	SLC6A15	0.000903142	0.0726216	0.000902734	48	8	SLC6A15
Macrophages	TYRP1	0.0660634	2.25127	0.0639728	49	8	TYRP1
Macrophages	CD3G	0.0112307	0.43573	0.0111681	50	8	CD3G
Macrophages	CD2	0.0306918	0.798838	0.0302302	51	8	CD2
Macrophages	CD3D	0.0141389	0.726216	0.0140398	52	8	CD3D
Macrophages	IKZF3	0.0212391	0.726216	0.0210167	53	8	IKZF3
Macrophages	IL7R	1.47228	16.4851	0.90514	54	8	IL7R
Melanocytes	NRXN1	0.0163811	0.530504	0.0162483	1	10	NRXN1
Melanocytes	GALR1	0.00826116	0.530504	0.00822722	2	10	GALR1
Melanocytes	XKR4	0.0149322	0.795756	0.0148218	3	10	XKR4
Melanocytes	PRIMA1	0.00281823	0.265252	0.00281427	4	10	PRIMA1
Melanocytes	COL28A1	0.0409008	1.06101	0.0400865	5	10	COL28A1
Melanocytes	PMP2	0.161818	5.03979	0.149986	6	10	PMP2
Melanocytes	S100B	0.644255	19.3634	0.497288	7	10	S100B
Melanocytes	RSPO3	0.0253011	0.530504	0.0249863	8	10	RSPO3
Melanocytes	SOX2	0.00805014	0.265252	0.00801791	9	10	SOX2
Melanocytes	LUM	1.26294	19.6286	0.816664	10	10	LUM
Melanocytes	DCX	0.572544	15.9151	0.452694	11	10	DCX
Melanocytes	PDGFRA	0.597552	19.6286	0.468473	12	10	PDGFRA
Melanocytes	ABCA9	0.325369	13.2626	0.281691	13	10	ABCA9
Melanocytes	OGN	0.504987	14.5889	0.408785	14	10	OGN
Melanocytes	RGS5	1.69699	11.1406	0.992137	15	10	RGS5
Melanocytes	GUCY1A2	0.0846738	3.18302	0.0812793	16	10	GUCY1A2
Melanocytes	MRVI1	0.0960273	2.38727	0.0916921	17	10	MRVI1
Melanocytes	ADRA2A	0.105857	3.44828	0.10062	18	10	ADRA2A
Melanocytes	CARMN	0.0947003	3.97878	0.0904806	19	10	CARMN
Melanocytes	MECOM	0.057879	2.38727	0.0562659	20	10	MECOM
Melanocytes	PTPRB	0.0480372	2.65252	0.0469191	21	10	PTPRB
Melanocytes	STC1	0.486831	8.48806	0.396647	22	10	STC1
Melanocytes	SELE	1.55551	25.4642	0.938253	23	10	SELE
Melanocytes	MCTP1	0.260703	5.83554	0.23167	24	10	MCTP1
Melanocytes	CCL21	0.0494863	1.32626	0.0483008	25	10	CCL21
Melanocytes	PKHD1L1	0.00768178	0.265252	0.00765243	26	10	PKHD1L1
Melanocytes	TFF3	0.116893	4.24403	0.110551	27	10	TFF3
Melanocytes	MMRN1	0.0374338	0.795756	0.0367502	28	10	MMRN1
Melanocytes	LYVE1	0	0	0	29	10	LYVE1
Melanocytes	MIR205HG	0.776085	16.4456	0.574412	30	10	MIR205HG
Melanocytes	KRT15	0.604112	13.2626	0.47257	31	10	KRT15
Melanocytes	DSG3	0.277954	9.81432	0.245261	32	10	DSG3
Melanocytes	CXADR	0.293828	10.3448	0.257605	33	10	CXADR
Melanocytes	SERPINB13	0.0843058	2.91777	0.08094	34	10	SERPINB13
Melanocytes	CCL22	0.045479	1.32626	0.0444751	35	10	CCL22
Melanocytes	IL1B	0.0584772	1.85676	0.0568313	36	10	IL1B
Melanocytes	MS4A7	0.0761109	2.12202	0.0733535	37	10	MS4A7
Melanocytes	MS4A6A	0.0192332	0.530504	0.0190506	38	10	MS4A6A
Melanocytes	CD86	0.00235445	0.265252	0.00235168	39	10	CD86
Melanocytes	MTRNR2L12	5.55124	73.4748	1.87965	40	10	MTRNR2L12
Melanocytes	KRTDAP	2.08335	36.87	1.12602	41	10	KRTDAP
Melanocytes	S100A8	3.14265	55.4377	1.42134	42	10	S100A8
Melanocytes	KRT1	7.3985	75.0663	2.12805	43	10	KRT1
Melanocytes	SELENOK	1.93221	46.1538	1.07576	44	10	SELENOK
Melanocytes	TRPM1	5.08063	63.13	1.80511	45	10	TRPM1
Melanocytes	CLEC12B	0.981819	25.9947	0.684015	46	10	CLEC12B
Melanocytes	DCT	65.2799	97.0822	4.19389	47	10	DCT
Melanocytes	SLC6A15	0.859773	25.9947	0.620454	48	10	SLC6A15
Melanocytes	TYRP1	36.4125	88.0637	3.622	49	10	TYRP1
Melanocytes	CD3G	0.00905142	0.265252	0.00901071	50	10	CD3G
Melanocytes	CD2	0.0128709	0.795756	0.0127887	51	10	CD2
Melanocytes	CD3D	0.0241216	1.06101	0.0238353	52	10	CD3D
Melanocytes	IKZF3	0.0323969	1.59151	0.0318832	53	10	IKZF3
Melanocytes	IL7R	0.0518664	2.12202	0.0505661	54	10	IL7R
T_cells	NRXN1	0.0674774	1.0101	0.0652983	1	11	NRXN1
T_cells	GALR1	0.0183545	0.30303	0.0181881	2	11	GALR1
T_cells	XKR4	0.0140487	0.10101	0.0139509	3	11	XKR4
T_cells	PRIMA1	0.00923066	0.40404	0.00918832	4	11	PRIMA1
T_cells	COL28A1	0.0371345	0.606061	0.0364616	5	11	COL28A1
T_cells	PMP2	0.0219426	0.30303	0.0217053	6	11	PMP2
T_cells	S100B	0.0909194	1.61616	0.0870209	7	11	S100B
T_cells	RSPO3	0.0232343	0.707071	0.0229685	8	11	RSPO3
T_cells	SOX2	0.0197054	0.30303	0.0195138	9	11	SOX2
T_cells	LUM	0.725635	10.404	0.545595	10	11	LUM
T_cells	DCX	0.244594	4.44444	0.218809	11	11	DCX
T_cells	PDGFRA	0.257965	5.35354	0.229496	12	11	PDGFRA
T_cells	ABCA9	0.202216	4.14141	0.184166	13	11	ABCA9
T_cells	OGN	0.253532	4.64646	0.225966	14	11	OGN
T_cells	RGS5	1.43597	7.9798	0.890347	15	11	RGS5
T_cells	GUCY1A2	0.0640301	1.21212	0.0620637	16	11	GUCY1A2
T_cells	MRVI1	0.0363186	1.11111	0.0356747	17	11	MRVI1
T_cells	ADRA2A	0.116583	1.91919	0.110273	18	11	ADRA2A
T_cells	CARMN	0.171424	2.62626	0.15822	19	11	CARMN
T_cells	MECOM	0.058857	1.41414	0.05719	20	11	MECOM
T_cells	PTPRB	0.100452	2.72727	0.095721	21	11	PTPRB
T_cells	STC1	1.11307	8.38384	0.748141	22	11	STC1
T_cells	SELE	3.01777	23.4343	1.39073	23	11	SELE
T_cells	MCTP1	0.425683	6.06061	0.354651	24	11	MCTP1
T_cells	CCL21	0.0265415	0.505051	0.0261954	25	11	CCL21
T_cells	PKHD1L1	0.0041195	0.10101	0.00411104	26	11	PKHD1L1
T_cells	TFF3	0.0139567	0.40404	0.0138602	27	11	TFF3
T_cells	MMRN1	0.0598296	0.808081	0.0581082	28	11	MMRN1
T_cells	LYVE1	0.00594024	0.20202	0.00592267	29	11	LYVE1
T_cells	MIR205HG	0.930209	12.2222	0.657628	30	11	MIR205HG
T_cells	KRT15	0.846839	10.303	0.613475	31	11	KRT15
T_cells	DSG3	0.277548	6.06061	0.244943	32	11	DSG3
T_cells	CXADR	0.533494	8.88889	0.427549	33	11	CXADR
T_cells	SERPINB13	0.160392	3.43434	0.148758	34	11	SERPINB13
T_cells	CCL22	0.0369714	0.40404	0.0363043	35	11	CCL22
T_cells	IL1B	0.102689	1.21212	0.0977518	36	11	IL1B
T_cells	MS4A7	0.00860472	0.30303	0.00856791	37	11	MS4A7
T_cells	MS4A6A	0.0501039	0.505051	0.0488891	38	11	MS4A6A
T_cells	CD86	0.0167641	0.30303	0.0166252	39	11	CD86
T_cells	MTRNR2L12	3.92174	43.1313	1.59366	40	11	MTRNR2L12
T_cells	KRTDAP	3.40618	35.8586	1.48301	41	11	KRTDAP
T_cells	S100A8	6.06675	51.2121	1.9554	42	11	S100A8
T_cells	KRT1	10.5226	66.3636	2.44431	43	11	KRT1
T_cells	SELENOK	3.66442	38.5859	1.53996	44	11	SELENOK
T_cells	TRPM1	0.00321893	0.10101	0.00321376	45	11	TRPM1
T_cells	CLEC12B	0	0	0	46	11	CLEC12B
T_cells	DCT	0.152216	1.61616	0.141687	47	11	DCT
T_cells	SLC6A15	0	0	0	48	11	SLC6A15
T_cells	TYRP1	0.175999	2.62626	0.162118	49	11	TYRP1
T_cells	CD3G	2.48664	30.5051	1.24894	50	11	CD3G
T_cells	CD2	3.82184	36.2626	1.57316	51	11	CD2
T_cells	CD3D	2.49912	31.8182	1.25251	52	11	CD3D
T_cells	IKZF3	2.85998	28.7879	1.35066	53	11	IKZF3
T_cells	IL7R	10.0662	55.5556	2.40389	54	11	IL7R
